# Decoding Plasticity Regulators and Transition Trajectories in Glioblastoma with Single-cell Multiomics

**DOI:** 10.1101/2025.05.13.653733

**Authors:** Manu Saraswat, Laura Rueda-Gensini, Elisa Heinzelmann, Tannia Gracia, Fani Memi, Grant de Jong, Jannes Straub, Cedar Schloo, Dirk C. Hoffmann, Erik Jung, Tim Kindinger, Bettina Weigel, Bryce Lim, Sophie Weil, Oliver Gould, Richard Mair, Katharina Mikulik, Martin Rohbeck, Wolfgang Wick, Frank Winkler, Omer Ali Bayraktar, Oliver Stegle, Moritz Mall

## Abstract

Glioblastoma (GB) is one of the most lethal human cancers, marked by profound intratumoral heterogeneity and near-universal treatment resistance. Cellular plasticity, the capacity of cancer cells to transition between phenotypic states, drives GB progression and resistance. However, the regulatory logic that permits or restricts specific state transitions remains poorly understood. Here, we integrated single-nucleus RNA and chromatin accessibility multi-ome profiles from over one million cells across primary IDH-wildtype GBs and developed scDORI, a scalable deep-learning framework to infer enhancer-driven gene regulatory networks (eGRNs) at single-cell resolution. Our analysis revealed a structured hierarchy of GB cell states governed by distinct regulatory programs, with marked variability in epigenetic plasticity that enables or constrains transitions. Neuronal-like tumor cells emerge as a low plasticity state that deploys active repression, in contrast to more permissive progenitor-like and astrocytic states. We identified the neuronal-like state-specific repressor MYT1L as a key regulator that silences master transcription factors of alternative states. MYT1L gain-of-function in patient-derived GB cells reduced chromatin accessibility, induced neuronal-like identity, and restricted proliferation and invasion *in vivo*, whereas loss-of-function reactivated plasticity and accelerated malignant features. Our findings delineate the epigenetic architecture and associated transcriptional master regulators that shape GB state trajectories, and establish safeguard repressors such as MYT1L as potential therapeutic targets to constrain malignant plasticity.
