## Supplementary methods, extended data figures and supplementary tables for "Decoding Plasticity Regulators and Transition Trajectories in Glioblastoma with Single-cell Multiomics": Supp_Tab_3.xlsx

### Sheet: A_Topic_activation_potential
(A) Topic activation potential (TAP) for every pair of topics
Reflects the likelihood that TFs in Topic A activate TRs of Topic B, and thereby induce the activation of Topic B. When topic A and B belong to a distinct state, this interaction might promote a state transition
Non-significant TAP values are marked in gray (see Methods)
							Topic B (targeted topic)
	Proliferative
	Gliosis-Hypoxia
	AC-like
	OPC-NPC-like
	Neuronal-like
							37	24	41	49	29	36	34	2	25	7	9	44	20	33	19	12	11
Topic A						37	0.335068	0.402719	0.0544013	0.0759597	0.0631564	0	0	0.0648643	0.0676051	0.117316	0.241585	0.0469515	0	0.251252	0.279949	0.0130742	0.0377879
						24	1	1	0.593549	0.46174	0.344762	0	0	0.0293016	0.0528355	0.306742	0.128274	0.127862	0	0.226636	0.188623	0	0.0294753
						41	0	0.312333	1	0.0442017	0.0774075	0.10473	0.164405	0.407118	0.349951	0.0146561	0.337875	0.0148858	0	0.254719	0.291287	0	0.0783453
						49	1.23921	0.82429	0.490194	1	0.545764	0.0716267	0.0351092	0.0367375	0.195174	0.280122	0.48226	0.191571	0	0.267068	0.197868	0.425649	0.0877458
						29	0.487817	1.25099	0.882685	0.689302	1	0.261991	0.227371	0.492112	0.47298	0.764511	0.654499	0.289578	0.0779428	0.718662	0.349074	0.536702	0.172283
						36	0.615697	0.783069	0.5515	0.25475	0.60144	1	0.696182	0.341616	0.604181	0.0303562	1.27792	0.406822	0	0.776681	0.0521244	0.824951	0.208963
						34	0.172347	0.0805622	0.121863	0.0410056	0.0596455	0.366065	1	0.381511	0.209536	0.0250754	0.134921	0.0449829	0	0.0729348	0.0578626	0	0
						2	0	0	0.131211	0	0.00721671	0.163832	0.234697	1	0.228867	0.611587	0.302511	0.114422	0.140804	0.495224	0.201606	0.506283	0.158701
						25	0.105355	0.0251233	0.545565	0.0454304	0.092192	0.0704036	0	0.843715	1	0	0.329498	0	0	0.330135	0.270297	0.45388	0.155702
						7	0.208882	0.174528	0.0946266	0.0948107	0.106735	0.0985254	0.0623196	0.224649	0.354269	1	0.612649	0.140021	0	0.401379	1.3908	0.295023	0.585548
						9	0	0.0950614	0.0810481	0.0637303	0.268111	0.374724	0.130127	1.73005	0.961211	0.495394	1	0.0733607	0.474959	0.860934	0.799005	0.997039	0.468294
						44	0	0.462478	0.162926	0.17736	0.297261	0.0476687	0	0.0541894	0.0211482	0.867437	0.75935	1	0.639412	0.543086	0.151599	0	0.136062
						20	0	0.063205	0.0465227	0	0.365165	0.142268	0	0.0247876	0.844597	0.0134518	0.946356	0.362999	1	0.628399	0.0956872	0	0.215222
						33	0	0	0.0289488	0	0	0.00590183	0	0	0.176585	0.890329	0.122486	0.0697967	0.363842	1	0.250447	0.440048	0.409445
						19	0	0.0416555	0.0706994	0.0203696	0	0.0129392	0.0253306	0.406215	0.128746	0.37726	0.0328245	0.0905851	0	0.609637	1	0.939371	0.54898
						12	0	0	0.123881	0	0.0245477	0.00928577	0	0.0352788	0.0137681	0.76901	0.1524	0.0985091	0.143182	0.483678	0.340306	1	0.2213
						11	0.00102025	0.0434339	0.140075	0.013744	0.0148721	0.00740593	0	0.200464	0.279908	0.0213558	0.0550138	0.101797	0.0120785	0.177751	0.907693	0.432504	1

### Sheet: B_Topic_repression_score
(B) Topic repression score (TRS) for every pair of topics
Reflects the cummulative strength with which TFs in Topic A repress TRs of Topic B. When topic A and B belong to a distinct state, this interaction might restrict a state transition
Non-significant TRS values are marked in gray (see Methods)
							Topic B (targeted topic)
	Proliferative
	Gliosis-Hypoxia
	AC-like
	OPC-NPC-like
	Neuronal-like
							37	24	41	49	29	36	34	2	25	7	9	44	20	33	19	12	11
Topic A						37	0.156053	0.0238881	0.0615164	0.0371289	0.0637072	0.135389	0.157156	0.283105	0.296235	0	0.115425	0.296978	0.0954371	0.341289	0.129625	0.457033	0
						24	0	0.0348632	0.0155576	0.0196174	0	0.0117396	0.255761	0.705414	0.679706	0.2538	0.111046	0.309566	0.074501	0.705851	0.405766	0.713916	0.901101
						41	0	0.0905871	0	0.00737681	0.0926109	0	0	0	0	0.250553	0.0645298	0	0.262769	0.106497	0.133755	0.0864985	0
						49	0	0	0	0	0	0	0	0	0	0	0.119887	0	0.103266	0.155067	0.182866	0.326116	0
						29	0.0180089	0.0376687	0.107613	0	0.0277251	0.0136767	0.0237928	0	0	0	0.0460627	0	0	0	0.0522013	0.029312	0
						36	0	0	0	0	0.192683	0.011367	0	0	0	0.226261	0.00994673	0.0671285	0	0.274846	0.158813	0.261087	0.146229
						34	0	0	0.00304179	0	0	0	0.0641631	0.125609	0.131435	0.280797	0	0	0	0.205676	0.163977	0.244495	0
						2	0	0.219547	0.127568	0.160858	0.22304	0	0.010014	0	0	0	0.0241203	0	0	0.306444	0.406462	0.173324	0.175536
						25	0	0.182873	0	0.198825	0	0.0149482	0	0	0	0	0.0618604	0	0	0	0	0.0431233	0
						7	0.0757953	0.160551	0.243988	0	0	0.0354431	0.0302438	0	0	0.0570406	0.156045	0.0471848	0	0.0225259	0	0.0248711	0
						9	0	0.0149145	0	0.0426243	0.030717	0.0107903	0.00462156	0	0	0	0	0.0386764	0.0434783	0.0140699	0	0	0
						44	0	0.024872	0	0	0	0	0	0	0	0	0	0	0	0	0	0	0
						20	0.468367	0.0155683	0.0155478	0.0444928	0.0175962	0	0.0710774	0.0355807	0.0450879	0.0244685	0.0349034	0	0	0.20301	0.0577402	0.0790478	0
						33	0	0.0593196	0	0	0.0967329	0.048937	0.0145541	0.143143	0	0.0417638	0.00762653	0	0	0	0	0	0.197682
						19	0.0659331	0.0620409	0.0360491	0.0454563	0.0159201	0.0154016	0.0438341	0	0.0407931	0.0221378	0.0315787	0.0253248	0	0.147175	0	0.0160707	0.265418
						12	0	0.0672928	0.0279593	0.0352554	0	0.0642247	0.0555485	0	0	0	0.0283952	0	0	0.0386212	0.0777607	0	0.420274
						11	0	0	0	0.140106	0.0374753	0	0	0	0	0	0	0	0	0.0600263	0.187263	0	0

### Sheet: C_TFs_activating_transitions
(C) TFs driving state transitions through activation of TRs of alternate topics
Values shown denote the potential of a TF in a given topic to activate the TRs of an alternate topic.
						States where topic is active
				Proliferative
				Gliosis-Hypoxia
				AC-like
				OPC-NPC-like
				Neuronal-like
State of activity				Topic where TF is active	TF	Targeted topic																	Total activation of other topics
						37	24	41	49	29	36	34	2	25	7	9	44	20	33	19	12	11
				37	NFIA	0	0.08271	0	0	0.322747	0	0	0.167507	0.0684276	0.0639092	0.482948	0.170713	0	0.250644	0	0	0.0497989	1.65941
				37	SOX11	0	0.241267	0.138936	0.126115	0	0	0	0	0	0.149084	0.139142	0	0	0.020134	0	0	0	0.814678
				37	NPAS2	0	0	0	0	0	0	0	0	0	0	0	0	0	0.344499	0.248818	0	0	0.593317
				37	PROX1	0	0	0	0	0	0	0	0	0	0	0.263306	0	0	0.160052	0.165752	0	0	0.58911
				37	POU2F2	0.340721	0	0	0	0	0	0	0	0	0	0	0	0	0.0522218	0.0540683	0	0	0.447011
				37	SOX4	0.303988	0	0	0	0	0	0	0	0	0	0	0	0	0	0	0	0	0.303988
				37	ESRRG	0	0.187731	0	0	0	0	0	0	0.114318	0	0	0	0	0	0	0	0	0.302049
				37	ARID3A	0	0	0	0	0	0	0	0	0	0	0	0	0	0	0.206655	0	0.0814735	0.288129
				37	NFKB1	0	0	0	0	0	0	0	0	0	0	0	0	0	0.0466099	0.0620606	0.0129492	0.0542186	0.175838
				37	KLF12	0.165597	0	0	0	0	0	0	0	0	0	0	0	0	0	0	0	0	0.165597
				37	MYT1L	0	0.138019	0	0	0	0	0	0	0	0	0	0	0	0	0	0	0	0.138019
				37	BACH2	0	0.0704293	0	0	0	0	0	0	0	0	0	0	0	0	0	0	0	0.0704293
				37	NR3C2	0	0	0	0	0	0	0	0	0	0	0	0	0	0.0633243	0	0	0	0.0633243
				24	SOX11	0.299623	0.653897	0.755365	0.190882	0.502983	0	0	0.0931316	0	0	0.282337	0.161241	0	0.281436	0	0	0.0470358	3.26793
				24	KLF12	0.760612	0.0792245	0.644616	0.107557	0.467597	0	0	0	0.17578	0	0	0	0	0	0.084391	0	0.0840045	2.40378
				24	SOX4	0.299623	0.455607	0.232856	0.190882	0.347046	0	0	0	0	0	0.282337	0.161241	0	0.270482	0	0	0.0470358	2.28711
				24	NFIA	0.658464	0.157345	0	0.107557	0.42539	0	0	0	0	0	0	0	0	0	0	0	0	1.34876
				24	TFDP2	0.658464	0.0792245	0	0.107557	0.42539	0	0	0	0	0	0	0	0	0	0	0	0	1.27064
				24	PBX1	0	0.596524	0.232856	0.190882	0	0	0	0	0	0	0	0	0	0.0337445	0	0	0	1.05401
				24	FOXP1	0	0	0	0	0	0	0	0	0	0.685426	0	0	0	0	0	0	0	0.685426
				24	NPAS2	0	0	0	0	0	0	0	0	0	0	0	0	0	0.235177	0.169859	0	0	0.405036
				24	POU2F2	0.299623	0	0	0	0	0	0	0	0	0	0	0	0	0	0	0	0	0.299623
				24	NFKB1	0	0	0	0	0	0	0	0	0	0	0	0	0	0.0435559	0.213825	0	0	0.257381
				24	AR	0	0	0	0	0	0	0	0	0	0	0	0.249702	0	0	0	0	0	0.249702
				24	FOXO1	0	0	0	0	0	0	0	0	0	0	0.0139328	0	0	0.176389	0.040202	0	0	0.230524
				24	MYT1L	0	0.127939	0	0	0	0	0	0	0	0	0	0	0	0	0	0	0	0.127939
				24	ARID3A	0	0	0	0	0	0	0	0	0	0	0	0	0	0	0.0967629	0	0	0.0967629
				24	BACH2	0	0.085413	0	0	0	0	0	0	0	0	0	0	0	0	0	0	0	0.085413
				41	SOX5	0	0	0.293395	0	0	0.276007	0.27705	0.461342	0	0	0.167046	0	0	0.237904	0	0	0	1.71274
				41	KLF12	0	0.0791739	1	0	0.138973	0	0	0	0	0	0	0	0	0	0	0	0	1.21815
				41	SOX11	0	0.380103	0	0.0762102	0.245234	0	0	0	0	0	0.265464	0.0562055	0	0.147009	0	0	0.0163958	1.18662
				41	MEIS1	0	0	0	0	0	0	0	0.315224	0	0	0.334093	0	0	0.166049	0	0	0	0.815365
				41	LEF1	0	0	0.522516	0	0	0	0	0	0.0298906	0	0	0	0	0	0.153866	0	0	0.706273
				41	HMGA2	0	0	0.319488	0	0	0	0	0	0	0	0.148207	0	0	0	0.093297	0	0.0734878	0.634479
				41	TRPS1	0	0	0	0	0	0	0	0	0	0	0.256378	0	0	0.312152	0.00093221	0	0.0109093	0.580371
				41	EGR1	0	0	0	0	0	0	0	0	0.535432	0	0	0	0	0	0	0	0	0.535432
				41	ETV1	0	0	0	0	0.0265817	0.0681952	0	0	0.387132	0	0.041382	0	0	0	0	0	0	0.52329
				41	EBF1	0	0	0.464265	0	0	0	0	0	0	0	0	0	0	0	0	0	0	0.464265
				41	CREB5	0	0	0	0	0	0	0	0.315224	0	0	0	0	0	0.0370755	0	0	0	0.352299
				41	BACH1	0	0	0	0	0	0	0	0	0	0	0	0	0	0.0867868	0.143244	0	0	0.230031
				41	AHR	0	0	0.0524808	0	0	0	0	0	0	0	0	0	0	0	0.0526659	0	0.111056	0.216203
				41	ARID5B	0	0	0	0	0	0	0	0	0.0298906	0	0	0	0	0	0.157367	0	0	0.187258
				41	MITF	0	0	0	0	0	0	0	0	0	0	0	0	0	0	0.157367	0	0	0.157367
				41	ESRRG	0	0.157235	0	0	0	0	0	0	0	0	0	0	0	0	0	0	0	0.157235
				41	ETV5	0	0	0	0	0	0	0	0	0	0	0.0733499	0	0	0	0	0	0.0704674	0.143817
				41	ETV6	0	0	0	0	0	0	0	0	0	0.0276324	0	0	0	0	0	0	0.0704674	0.0980998
				41	ATF1	0	0	0	0	0	0	0	0	0	0	0	0	0	0	0.0194889	0	0.0465844	0.0660733
				49	ARX	0.681376	1	0.496477	1	0.481312	0.0613551	0	0	0	0.146705	0.487649	0	0	0.218114	0.00803226	0.349091	0.0619735	4.99208
				49	KLF12	1	0.098192	0.705182	0.151767	0.603348	0	0	0	0.192296	0	0	0	0	0	0.361396	0	0.378303	3.49048
				49	NFIA	0.681376	0.176171	0	0.1113	0.807732	0	0	0	0	0	0.34041	0.194406	0	0.285432	0	0	0.0567106	2.65354
				49	ASCL1	0.681376	0.0819812	0	0.1113	0.603348	0	0	0	0	0	0	0	0	0	0	0	0	1.478
				49	PRRX1	0	0	0	0	0	0	0	0	0	0	0.0510374	0.490823	0	0.465122	0	0	0	1.00698
				49	SOX11	0.206878	0.0162108	0	0.104074	0.218575	0.0366801	0	0	0.208226	0	0.0222581	0	0	0	0	0.137344	0	0.950246
				49	SOX5	0	0	0.242857	0	0.163157	0.126846	0.0657387	0.109468	0	0	0.24038	0	0	0	0	0	0	0.948447
				49	GLI2	0	0	0	0	0.163157	0	0	0	0	0.293411	0.273843	0	0	0	0	0	0	0.730411
				49	SOX4	0.206878	0.0162108	0	0.151767	0.163157	0	0	0	0	0	0	0	0	0	0	0	0	0.538013
				49	PBX1	0	0.0510132	0	0.197563	0	0	0	0	0	0.146705	0.136922	0	0	0	0	0	0	0.532203
				49	RARA	0	0	0	0	0.0142974	0.0366801	0	0	0.208226	0	0.0222581	0	0	0	0	0	0	0.281462
				49	MEIS1	0	0	0	0	0	0	0	0	0	0	0.235997	0	0	0.0454472	0	0	0	0.281444
				49	AR	0	0	0	0	0	0	0	0	0	0	0.11827	0.11847	0	0	0	0	0	0.23674
				49	PKNOX2	0	0.126056	0	0	0	0	0	0	0	0	0.110347	0	0	0	0	0	0	0.236403
				49	ESRRG	0	0.190999	0	0	0	0	0	0	0	0	0	0	0	0	0	0	0	0.190999
				49	BACH1	0	0	0	0	0	0	0	0	0	0	0	0	0	0.0740821	0.106485	0	0	0.180568
				49	ARID3A	0	0	0	0	0	0	0	0	0	0	0	0	0	0	0.125429	0	0	0.125429
				49	BCL11B	0	0	0	0.0404672	0	0	0	0	0	0	0	0	0	0.0616115	0	0	0	0.102079
				49	BACH2	0	0.0510132	0	0	0	0	0	0	0	0	0	0	0	0	0	0	0	0.0510132
				29	EGR1	0.155678	0.0187307	0	0.0254293	0.100573	0	0	0.37112	0.874504	0	0.105816	0	0	0.0436498	0	0	0.361863	2.05736
				29	MEIS1	0	0	0	0	0.0266813	0.0684509	0	0.37112	0.388583	0	0.711637	0	0	0.261486	0	0	0	1.82796
				29	ETV1	0	0.0129198	0	0.0322517	0.0266813	0.0684509	0	0.37112	0.777166	0	0.0415371	0	0	0.0436498	0	0	0	1.37378
				29	SOX5	0	0	0.238729	0	0.192434	0.128763	0	0	0.388583	0	0.277832	0	0	0	0	0	0	1.22634
				29	HMGA2	0	0	0.250478	0	0	0	0	0.37112	0	0	0	0	0	0.149131	0.388612	0	0	1.15934
				29	PBX3	0	0	0	0	0	0	0	0	0	0	0	0	0	0.463696	0	0.535987	0	0.999683
				29	LEF1	0	0	0.638022	0	0	0	0	0	0	0	0	0	0	0	0.146833	0	0	0.784855
				29	NR2F2	0	0.0123674	0.48523	0	0.0496061	0	0	0	0	0	0	0	0	0	0	0	0	0.547203
				29	TRPS1	0	0	0	0	0	0	0	0	0	0	0.229697	0	0	0.279667	0	0	0	0.509364
				29	ETV5	0	0	0	0	0	0	0	0.37112	0	0	0.0732994	0	0	0.0436498	0	0	0	0.488069
				29	AHR	0	0	0.0488178	0	0	0	0	0	0	0	0	0	0	0	0.0310867	0	0.375737	0.455641
				29	GLI3	0	0	0	0	0	0	0	0.37112	0.0362592	0	0	0	0	0.0436498	0	0	0	0.451029
				29	CREB5	0	0	0	0	0	0	0	0.37112	0	0	0	0	0	0.0436498	0	0	0	0.41477
				29	KLF12	0.148101	0.0129198	0	0.0322517	0	0	0	0	0.195607	0	0	0	0	0	0	0	0	0.38888
				29	MYBL1	0	0	0	0	0	0	0	0	0.28113	0	0	0	0	0	0	0	0	0.28113
				29	STAT1	0	0	0	0	0	0	0	0	0.28113	0	0	0	0	0	0	0	0	0.28113
				29	BACH1	0	0	0	0	0	0	0	0	0	0	0	0	0	0.0964796	0.13868	0	0	0.235159
				29	ETS1	0	0	0	0	0	0	0	0	0	0	0	0	0	0	0.024853	0	0.173685	0.198538
				29	PAX3	0	0	0	0	0.165753	0	0	0	0	0	0	0	0	0	0	0	0	0.165753
				29	HEY2	0	0	0	0	0	0	0	0	0	0	0	0	0	0	0.0541341	0	0	0.0541341
				36	SOX4	0	0.340669	0.190201	0.155916	0.970332	0.185083	0	0.353113	0	0.0970035	0.461208	0.200296	0	0.75468	0	0	0.0584287	3.76693
				36	SOX11	0	0.669896	0.190201	0.22872	0.621324	0	0	0.353113	0	0.0970035	0.461208	0.200296	0	0.370876	0	0	0.0584287	3.25107
				36	KLF12	0.63947	0.0794352	0.62624	0.124281	0.591656	0	0	0	0.170769	0	0	0	0	0	0.247841	0	0.246705	2.7264
				36	NFIA	0	0.097043	0	0	1	0	0	0	0	0.0970035	0.441258	0.200296	0.13884	0.294079	0.150852	0	0.0584287	2.4778
				36	EBF3	0	0.097043	0	0	0.378676	0	0	0	0	0.0970035	0.441258	0.200296	0	0.294079	0.247841	0	0.305134	2.06133
				36	ETV1	0	0.243626	0.190201	0.155916	0.293355	0.0650457	0	0	0.369252	0	0.0594207	0	0	0.0352645	0.195599	0	0	1.60768
				36	SOX5	0	0	0.439944	0	0.025354	0.176193	0	0	0.369252	0	0.494878	0	0	0.00770143	0	0	0	1.51332
				36	EBF2	0	0	0	0	0	0.337793	0.339069	0.564616	0	0	0	0	0	0	0	0	0	1.24148
				36	ASCL1	0	0.258062	0.190201	0.191952	0.433644	0	0	0	0	0	0	0	0	0.0451538	0	0	0	1.11901
				36	TFDP2	0.540233	0.0649993	0	0.0882447	0.349008	0	0	0	0	0	0	0	0	0	0	0	0	1.04249
				36	FOXP1	0	0	0	0	0	0	0	0	0	1	0	0	0	0	0.0340997	0	0.00359016	1.03769
				36	PBX3	0	0	0	0	0	0	0	0	0	0	0	0	0	0.459873	0	0.531567	0	0.99144
				36	HES5	0	0	0.237114	0	0.025354	0.0650457	0	0	0.369252	0	0.0394708	0	0	0	0	0	0	0.736237
				36	PBX1	0	0.301838	0.190201	0.155916	0	0	0	0	0	0	0	0	0	0.0275631	0	0	0	0.675517
				36	HES6	0	0.225262	0	0.0434946	0.242647	0	0	0	0	0	0	0	0	0	0	0	0	0.511404
				36	RBPJ	0	0	0	0	0	0	0.0298984	0	0	0	0	0	0	0.39224	0	0	0	0.422138
				36	BCL6	0	0	0	0	0	0	0	0	0	0	0	0.16506	0	0	0	0	0	0.16506
				36	ETS2	0	0	0	0	0	0	0	0	0	0	0	0	0	0	0	0	0.100184	0.100184
				36	EBF1	0	0	0	0	0.0986903	0	0	0	0	0	0	0	0	0	0	0	0	0.0986903
				36	FOXP2	0	0	0	0	0.0802383	0	0	0	0	0	0	0	0	0	0.0090919	0	0	0.0893302
				36	RORB	0	0	0	0	0	0	0	0	0	0	0	0.0866438	0	0	0	0	0	0.0866438
				34	SOX6	0	0.0229095	0.236128	0	0.328811	1	0.543327	0.50623	0.475965	0	0.284597	0.137453	0	0	0	0.157127	0	3.69255
				34	TCF7L1	0	0.343705	0.0786466	0.0619406	0.335344	0.585398	0	0	0.475965	0	0.592547	0.137453	0	0.177962	0	0.157127	0.195027	3.14111
				34	SOX5	0	0.107381	0.236128	0	0.376664	0.11931	0.239321	0	0	0	1	0.311801	0	0.433943	0	0.157127	0.0508594	3.03253
				34	KLF12	0.757242	0.403575	0.52246	0.194595	0.604509	0.250777	0	0	0.142469	0	0	0	0	0	0	0	0	2.87563
				34	ETV1	0	0.428176	0.0786466	0.0619406	0.376664	0.0838437	0	0	0	0	0.838701	0.311801	0	0.433943	0	0.157127	0.0508594	2.8217
				34	RARB	0.674451	0.087887	0	0.0882151	0.395935	0.418387	0.239321	0	0	0	0.460993	0.0358316	0	0.177962	0	0.157127	0	2.73611
				34	ASCL1	0	0.0375654	0	0	0.537385	0.334621	0	0	0.475965	0.0529937	0.100337	0.137453	0	0	0	0	0.195027	1.87135
				34	OLIG1	0	0	0	0	0	0.250777	0	0	0	0	0.460993	0	0	0.177962	0	0	0	0.889731
				34	CREB5	0	0	0	0	0	0	0.0321562	0.342037	0	0	0	0	0	0.462091	0	0	0	0.836284
				34	HESX1	0	0	0	0	0	0	0	0	0	0	0.460993	0	0	0.177962	0	0	0	0.638954
				34	TRPS1	0	0	0	0	0	0	0	0	0	0	0.223527	0	0	0.272155	0	0	0	0.495682
				34	RBPJ	0	0	0	0	0	0	0.0321562	0	0	0	0	0	0	0.421862	0	0	0	0.454018
				34	BCL6	0	0	0	0	0	0	0	0	0	0	0	0.350498	0	0	0	0	0	0.350498
				34	ETS1	0	0	0	0	0	0	0	0	0	0	0	0	0	0	0.0304769	0	0.273375	0.303852
				34	AHR	0	0	0.0450111	0	0	0	0	0	0	0	0	0	0	0	0.0286626	0	0.221149	0.294822
				34	BACH1	0	0	0	0	0	0	0	0	0	0	0	0	0	0.0506959	0.0728701	0	0	0.123566
				34	PAX3	0	0	0	0	0	0	0	0	0	0	0.0806767	0	0	0	0	0	0	0.0806767
				34	HES5	0	0	0.0786466	0	0	0	0	0	0	0	0	0	0	0	0	0	0	0.0786466
				34	NR5A2	0	0	0.0786466	0	0	0	0	0	0	0	0	0	0	0	0	0	0	0.0786466
				2	SOX6	0	0	0	0	0.0113923	0.527345	1	0.832598	0.165916	0	0.0177354	0	0	0	0	0	0	2.55499
				2	SOX5	0	0	0.299257	0	0.0113923	0.104831	0	0	0.165916	0	0.31394	0	0	0	0	0	0	0.895337
				2	SOX4	0.400761	0.0482184	0	0.0654626	0.258905	0	0	0	0	0	0	0	0	0	0	0	0	0.773347
				2	TCF7L2	0	0.0330078	0	0	0	0	0.523153	0	0	0	0	0	0	0	0	0	0	0.556161
				2	TCF7L1	0	0	0	0	0.0113923	0.260093	0	0	0.165916	0	0.0177354	0	0	0	0	0	0	0.455137
				2	RARB	0	0.0330078	0	0	0	0.221709	0	0	0	0	0	0.157264	0	0	0	0	0	0.411982
				2	GLI3	0	0	0	0	0	0	0	0.114735	0.0468698	0.0437749	0.12605	0	0	0	0	0	0	0.331429
				2	ELF1	0	0	0	0	0	0	0	0	0	0	0	0	0	0.261671	0	0	0	0.261671
				2	ARID3A	0	0	0	0	0	0	0	0	0	0	0	0	0	0	0.146542	0	0	0.146542
				25	SOX6	0	0	0	0	0	0.299135	0.300265	1	0	0	0	0	0	0	0	0	0	1.5994
				25	CREB5	0	0	0	0	0	0	0.0219973	0.847298	0	0	0.07032	0.0726363	0.0958422	0.424055	0.00556764	0	0	1.53772
				25	ETV1	0	0	0	0	0.0312056	0.080058	0	0.168917	0.523478	0.064447	0.234155	0	0	0	0	0	0	1.10226
				25	PBX3	0	0	0	0	0	0	0	0	0	0	0.00353991	0	0.0205436	0.460681	0.106342	0.424295	0	1.0154
				25	TRPS1	0	0	0	0	0	0	0	0	0	0	0.240523	0	0	0.556792	0.0139074	0	0.162753	0.973976
				25	FOXP1	0	0	0	0	0	0	0	0	0	0.74486	0	0	0	0	0	0	0	0.74486
				25	BCL6	0	0	0	0	0	0	0	0	0	0	0.07032	0.279389	0.0958422	0.0856418	0.00556764	0	0	0.536761
				25	SOX5	0	0	0.235669	0	0	0.0595393	0	0	0	0	0.233266	0	0	0	0	0	0	0.528475
				25	AHR	0	0	0.0478777	0	0	0	0	0	0	0	0	0	0	0	0.0657645	0	0.280843	0.394485
				25	GLI3	0	0	0	0	0	0	0	0.168917	0	0	0.0859941	0	0	0	0	0	0	0.254911
				25	ETS1	0	0	0	0	0	0	0	0	0	0	0	0	0	0	0.0308474	0	0.215577	0.246424
				25	BACH1	0	0	0	0	0	0	0	0	0	0.130238	0	0	0	0.0363603	0.0522642	0	0	0.218863
				25	ARID5B	0	0	0	0	0	0	0	0	0	0	0	0	0	0	0.169054	0	0	0.169054
				7	HNF4G	0	0.201272	0.112187	0.0919645	0.243968	0.049536	0	0.129303	0.334028	0.0493329	0.678333	0.276738	0	0.190728	0	0	0.116735	2.47413
				7	ETV1	0	0.151727	0.231725	0.112005	0.16632	0.129272	0	0.129303	0.615235	0.12473	0.539932	0	0	0.0162577	0	0	0	2.21651
				7	MEIS1	0	0	0	0	0.0193085	0.153336	0	0.380448	0.334028	0.12473	0.707229	0.157907	0	0.102639	0	0	0	1.97963
				7	ELF1	0.0798737	0	0	0	0	0	0	0	0.0264995	0.30475	0	0	0	0.337186	0.53806	0	0.51536	1.80173
				7	FOXO1	0	0	0	0	0	0	0	0	0	0	0.0360491	0.131948	0	0.746227	0.069647	0.415824	0	1.39969
				7	GLI2	0	0	0	0	0.127703	0	0	0	0	0.150794	0.345756	0.157907	0	0	0.204887	0	0.279838	1.26689
				7	ELF4	0.0798737	0	0	0	0	0	0	0	0.0264995	0.30475	0	0	0	0	0.461001	0	0.393552	1.26568
				7	FOXP1	0	0	0	0	0	0	0	0	0	0.86576	0	0	0	0	0.117014	0	0.120195	1.10297
				7	SPI1	0.0798737	0	0	0	0	0	0	0	0	0.30475	0	0	0	0	0.276472	0	0.238863	0.899959
				7	GLI3	0	0	0	0	0	0	0	0	0	0.0493329	0.275387	0	0	0	0.204887	0	0.279838	0.809445
				7	TRPS1	0	0	0	0	0	0	0	0	0	0	0.193769	0	0	0.319752	0.0755499	0	0.175579	0.764649
				7	ESR1	0.0798737	0	0	0	0	0	0	0	0	0	0	0	0	0	0.393486	0	0.251182	0.724542
				7	NKX6-2	0	0.0555315	0	0	0	0.111595	0.127966	0.186529	0	0	0	0	0	0.20924	0	0	0	0.690861
				7	CREM	0	0	0	0	0	0	0	0	0	0	0	0	0	0	0.488447	0	0.143307	0.631754
				7	ARID5B	0	0	0	0	0	0	0	0	0	0	0	0	0	0	0.496479	0	0.107876	0.604355
				7	ETV6	0.0798737	0	0	0	0	0	0	0	0	0	0	0	0	0	0.276472	0	0.238863	0.595208
				7	ETV5	0	0	0	0	0	0	0	0	0	0.30475	0.120667	0	0	0	0	0	0.130987	0.556404
				7	RUNX1	0.0798737	0	0	0	0	0	0	0	0	0	0	0	0	0	0.41598	0	0.0123197	0.508173
				7	TGIF2	0.0798737	0	0	0	0	0	0	0	0	0	0.149072	0	0	0	0.240208	0	0.0123197	0.481473
				7	ETS2	0.0798737	0	0	0	0	0	0	0	0	0	0	0	0	0	0.153278	0	0.238863	0.472015
				7	IRF8	0	0	0	0	0	0	0	0	0	0	0	0	0	0	0.153278	0	0.286354	0.439632
				7	ASCL1	0	0.00802822	0	0.0200409	0.218912	0	0	0	0	0	0.149072	0	0	0	0	0	0	0.396053
				7	PPARG	0	0	0	0	0	0	0	0	0	0	0	0	0	0	0.123194	0	0.238863	0.362057
				7	PRDM1	0.0798737	0	0	0	0	0	0	0	0.0264995	0	0	0	0	0	0.24824	0	0	0.354613
				7	NR4A3	0	0	0	0	0	0	0	0	0	0	0	0	0	0	0.123194	0	0.130987	0.254181
				7	DMRT2	0	0	0	0	0	0	0.0159493	0	0	0	0	0	0	0.20924	0	0	0	0.225189
				7	MITF	0	0	0	0	0	0	0	0	0	0	0	0	0	0	0	0	0.178479	0.178479
				7	IRF5	0	0	0	0	0	0	0	0	0	0	0	0	0	0	0.153278	0	0	0.153278
				7	IKZF2	0	0.0555315	0	0	0	0	0	0	0	0	0	0	0	0	0	0	0	0.0555315
				9	HNF4G	0	0.0774171	0	0	0.430114	0.224686	0	0.588298	0.376966	0.300587	0.642983	0.113242	0.160569	0.235457	0.176858	0	0.128792	3.45597
				9	PBX3	0	0	0	0	0.0258836	0.191817	0.125887	0.209626	0.376966	0	0	0	0	0.791041	0.144759	0.914365	0.39225	3.17259
				9	PRRX1	0	0.0225518	0	0	0.216021	0.224686	0	0.588298	0.376966	0.300587	0	0.199278	0	0.486651	0.42392	0	0.25785	3.09681
				9	MEOX2	0	0	0	0	0.216021	0.224686	0	0.588298	0.376966	0	0.188611	0	0	0.527447	0.42392	0	0.353608	2.89956
				9	MEIS1	0	0	0.123398	0.126159	0.216021	0.0975796	0	0.588298	0.376966	0	0.810166	0	0	0.360294	0	0	0	2.69888
				9	ESR2	0	0	0	0	0.0258836	0.0664044	0	0.588298	0.376966	0	0.552355	0	0	0.366632	0.318614	0	0.39225	2.6874
				9	ETV1	0	0.0368398	0	0	0.313526	0.132809	0	0.588298	0.753931	0	0	0	0	0.381235	0	0	0.0957581	2.3024
				9	RORA	0	0.014288	0	0	0	0	0	0	0	0.300587	0.396517	0.204789	0.430784	0.241456	0.0781327	0.13152	0.198199	1.99627
				9	FOXO1	0	0	0	0	0	0.125413	0.125887	0.797923	0	0	0	0	0	0.261477	0.0438246	0	0.13633	1.49085
				9	SOX5	0	0.0368398	0.123398	0	0.216021	0.19233	0	0	0.376966	0	0.244279	0	0	0	0.0368963	0	0.25785	1.48458
				9	PPARA	0	0	0	0	0	0	0	0	0	0	0	0	0.417394	0	0.279044	0	0.157411	0.853849
				9	NFKB1	0	0	0	0	0	0	0	0	0	0	0	0	0	0.119203	0.237208	0.13152	0.226718	0.714649
				9	CREB5	0	0.0275033	0	0	0	0	0	0.588298	0	0	0	0	0	0.0691934	0	0	0	0.684994
				9	GLI3	0	0	0	0	0	0	0	0	0	0.0938324	0.349159	0	0	0	0.176858	0	0	0.619849
				9	IRF7	0	0	0	0	0	0	0	0.20127	0.0822197	0.0767905	0.221118	0	0	0	0	0	0	0.581398
				9	DPF3	0	0	0	0	0	0	0	0	0	0	0	0	0	0.297439	0	0	0	0.297439
				9	TRPS1	0	0	0	0	0	0	0	0	0	0	0.239088	0	0	0	0	0	0	0.239088
				9	NPAS2	0	0	0	0	0	0	0	0	0	0	0	0	0	0.116244	0.083958	0	0	0.200201
				9	ETV5	0	0	0	0	0	0	0	0	0	0	0.147272	0	0	0	0	0	0	0.147272
				9	PRDM1	0	0	0	0	0	0	0	0	0	0	0	0	0	0	0	0	0.143783	0.143783
				9	ARID5B	0	0	0	0	0	0	0	0	0	0	0	0	0	0	0.0880286	0	0	0.0880286
				44	RFX4	0	0.0917172	0	0	0.471079	0	0	0	0	0.081587	0.568955	0.752312	0.219889	0.474426	0.0127737	0	0.0552221	2.72796
				44	NFIA	0	0.322509	0.180182	0.147702	0.471079	0	0	0	0	0.081587	0.520257	0.378607	0.144887	0.304051	0	0	0.0552221	2.60608
				44	PRRX1	0	0.0917172	0	0	0.471079	0	0	0	0	0	0.419146	0.895578	0	0.27794	0	0	0.0552221	2.21068
				44	BCL6	0	0	0	0	0	0	0	0	0	0.081587	0.32515	1	0.219889	0.196486	0.0127737	0	0	1.83589
				44	RORA	0	0.047797	0	0	0	0	0	0	0	0.530477	0.262445	0.333295	0.364775	0.196486	0.0127737	0	0	1.74805
				44	AR	0	0	0	0	0.113185	0	0	0	0	0	0.161334	0.835521	0.219889	0.196486	0.0127737	0	0	1.53919
				44	RORB	0	0	0	0	0.113185	0	0	0	0	0.530477	0.163816	0	0	0	0	0	0	0.807478
				44	PBX1	0	0.230792	0.180182	0.147702	0	0	0	0	0	0	0	0	0	0.0261111	0	0	0	0.584787
				44	TCF7L1	0	0.229782	0	0.0443673	0	0.148635	0	0	0	0.081587	0.076146	0	0	0	0	0	0	0.580518
				44	GLI3	0	0	0	0	0	0	0	0.161469	0.0659611	0.0616055	0.265063	0	0	0	0	0	0	0.554099
				44	TRPS1	0	0	0	0	0	0	0	0	0	0	0.226002	0	0	0.275168	0	0	0	0.50117
				44	FOXO1	0	0	0	0	0	0	0	0	0	0	0.0105112	0	0	0.133071	0.0303291	0	0.291381	0.465293
				44	SOX5	0	0	0.100689	0	0.113185	0.025438	0	0	0	0	0.187333	0	0	0	0	0	0	0.426645
				44	HIF1A	0	0	0	0	0	0	0	0	0	0	0.0249657	0	0.144887	0.232618	0.0126111	0	0	0.415081
				44	FOXP1	0	0	0	0	0	0	0	0	0	0.368267	0	0	0	0	0	0	0	0.368267
				44	NFATC2	0	0	0	0	0	0	0	0	0	0	0	0	0	0	0.235316	0	0	0.235316
				44	AHR	0	0	0.0190638	0	0	0	0	0	0	0	0	0	0	0	0.0121396	0	0.0936641	0.124868
				44	MXI1	0	0	0	0	0	0	0	0	0	0	0	0	0	0	0	0	0.109969	0.109969
				44	SREBF1	0	0	0	0	0	0	0	0	0	0	0	0	0	0	0	0	0.109969	0.109969
				44	ARID5B	0	0	0	0	0	0	0	0	0	0	0	0	0	0	0.106624	0	0	0.106624
				20	RORA	0	0.0169827	0	0	0	0	0	0	0.473803	0	0.366853	0.378937	1	0.446785	0.0290459	0	0	2.71241
				20	MEOX2	0	0	0	0	0.196311	0.0691282	0	0	0.392428	0	0.94431	0.327222	0	0	0	0	0.184924	2.11432
				20	HNF4G	0	0	0	0	0.196311	0.165235	0	0	0.392428	0	0.641187	0	0.252911	0	0	0	0.184924	1.83299
				20	NFIA	0	0.0575762	0	0	0.394037	0	0	0	0	0	0.520353	0.118837	0	0.174479	0	0	0.0346661	1.29995
				20	AR	0	0.0575762	0	0	0.394037	0	0	0	0	0	0.208086	0.319914	0	0.174479	0	0	0.0346661	1.18876
				20	MEIS1	0	0	0	0	0.196311	0.0691282	0	0	0.392428	0	0.465436	0	0	0.0429359	0	0	0	1.16624
				20	PPARA	0	0	0	0	0	0	0	0	0	0	0.0435795	0	0.481017	0	0.0306038	0	0.554268	1.10947
				20	SOX5	0	0	0.132525	0	0.196311	0.198716	0	0	0.392428	0	0.173121	0	0	0	0	0	0	1.0931
				20	HIF1A	0	0	0	0	0	0	0	0	0	0	0	0	0	1	0	0	0	1
				20	RFX4	0	0	0	0	0.169366	0	0	0	0	0	0	0.327222	0	0	0	0	0.184924	0.681511
				20	RORB	0	0	0	0	0.169366	0	0	0	0.473803	0	0	0	0	0	0	0	0	0.643168
				20	TRPS1	0	0	0	0	0	0	0	0	0	0	0.274157	0	0	0.333799	0	0	0	0.607956
				20	FOXO1	0	0	0	0	0	0	0	0	0	0	0.0287821	0	0	0.36438	0.0830481	0	0	0.47621
				20	TFCP2L1	0	0	0	0	0	0	0	0	0	0	0	0	0.252911	0	0	0	0	0.252911
				20	IRF7	0	0	0	0	0	0	0	0.0713983	0.0291666	0.0272406	0.0784392	0	0	0	0	0	0	0.206245
				20	ESRRG	0	0.00186637	0	0	0.169366	0	0	0	0	0	0	0	0	0	0	0	0	0.171232
				20	ETV5	0	0	0	0	0	0	0	0	0	0	0.124229	0	0	0	0	0	0	0.124229
				20	ARID5B	0	0	0	0	0	0	0	0	0	0	0	0	0	0	0.123725	0	0	0.123725
				20	NR3C2	0	0	0	0	0	0	0	0	0	0	0	0	0	0.078405	0	0	0	0.078405
				33	RORA	0	0	0	0	0	0	0	0	0	0	0.274032	0.283059	0.373491	0.667481	0.0793906	0.121532	0.183147	1.98213
				33	PPARA	0	0	0	0	0	0	0	0	0	0	0	0	0.349405	0	0.379634	0	0.17199	0.901029
				33	EGR1	0	0	0	0	0	0	0	0	0.532409	0	0	0	0	0	0.0576938	0.121532	0.183147	0.894782
				33	NFKB1	0	0	0	0	0	0	0	0	0	0	0	0	0	0	0.197871	0.121532	0.574888	0.894291
				33	PPARD	0	0	0	0	0	0	0	0	0	0.830895	0	0	0	0	0	0	0	0.830895
				33	EPAS1	0	0	0	0	0	0	0	0	0	0	0	0	0	0.718144	0	0	0	0.718144
				33	TRPS1	0	0	0	0	0	0	0	0	0	0	0.232814	0	0	0	0.0220029	0	0.429482	0.684299
				33	FOXP1	0	0	0	0	0	0	0	0	0	0.556616	0	0	0	0	0	0	0	0.556616
				33	PBX3	0	0	0	0	0	0	0	0	0	0	0	0	0	0.346685	0	0	0.17199	0.518675
				33	DPF3	0	0	0	0	0	0	0	0	0	0	0	0	0	0.416701	0	0	0	0.416701
				33	MEF2A	0	0	0	0	0	0	0	0	0	0.415448	0	0	0	0	0	0	0	0.415448
				33	FOXO1	0	0	0	0	0	0	0	0	0	0	0	0	0	0.224405	0	0	0.17199	0.396395
				33	PRRX1	0	0	0	0	0	0	0	0	0	0	0	0	0	0.389261	0	0	0	0.389261
				33	CREB5	0	0	0	0	0	0	0	0.371988	0	0	0	0	0	0	0	0	0	0.371988
				33	TEAD4	0	0	0	0	0	0	0	0	0	0	0	0	0	0	0.0576938	0.121532	0.183147	0.362373
				33	HIF1A	0	0	0	0	0	0	0	0	0	0	0	0	0	0.301443	0	0	0	0.301443
				33	PROX1	0	0	0	0	0	0	0	0	0	0	0	0	0	0.266116	0	0	0	0.266116
				33	BACH1	0	0	0	0	0	0	0	0	0	0	0	0	0	0	0.257852	0	0	0.257852
				33	ETV5	0	0	0	0	0	0	0	0	0	0	0.0725235	0	0	0	0	0	0.17199	0.244513
				33	SOX5	0	0	0.0824636	0	0	0.0208335	0	0	0	0	0.0816225	0	0	0	0	0	0	0.18492
				33	NPAS2	0	0	0	0	0	0	0	0	0	0	0	0	0	0.167277	0	0	0	0.167277
				33	ATF1	0	0	0	0	0	0	0	0	0	0	0.0725235	0	0	0	0.0560132	0	0	0.128537
				19	HMGA2	0	0	0.251819	0	0	0	0	0.443143	0	0.392455	0	0	0	0.59788	1	0.503578	1	4.18887
				19	FOSL1	0	0.14313	0.0745787	0.0611351	0	0	0	0.443143	0.0175601	0	0	0	0	0.350551	0.24796	0.503578	0.721925	2.56356
				19	FOSL2	0	0	0	0	0	0	0	0	0.0175601	0	0	0.106061	0	0.174451	0.373883	0.171115	0.965931	1.809
				19	EGR1	0	0	0	0	0	0	0	0	0.576429	0	0	0	0	0	0.201824	0	0.606241	1.38449
				19	ESR2	0	0	0	0	0	0	0	0.443143	0	0	0.151565	0	0	0.0521209	0	0	0.240298	0.887128
				19	RELB	0	0	0	0	0	0	0	0	0	0	0	0	0	0	0	0.171115	0.643274	0.814389
				19	EPAS1	0	0	0	0	0	0	0	0	0	0	0	0	0	0.747869	0	0	0	0.747869
				19	PRRX1	0	0	0	0	0	0	0	0	0	0	0.0381269	0.255275	0	0.347463	0	0	0	0.640865
				19	HIF1A	0	0	0	0	0	0	0	0	0	0	0	0	0	0.628726	0	0	0	0.628726
				19	PBX3	0	0	0	0	0	0	0	0	0	0	0	0	0	0.287622	0	0.332463	0	0.620085
				19	ELF1	0	0	0	0	0	0	0	0	0	0	0	0	0	0.340463	0	0	0.245723	0.586186
				19	ARID5B	0	0	0	0	0	0	0	0	0	0	0	0	0	0.314363	0.183892	0	0	0.498254
				19	CREB5	0	0	0	0	0	0	0	0.443143	0	0	0	0	0	0.0521209	0	0	0	0.495264
				19	PPARD	0	0	0	0	0	0	0	0	0	0.453245	0	0	0	0	0	0	0	0.453245
				19	BCL6	0	0	0	0	0	0	0	0	0	0	0	0.234049	0	0	0.201824	0	0	0.435874
				19	FOXO1	0	0	0	0	0	0	0	0	0	0	0.011455	0	0	0.14502	0	0	0.25785	0.414325
				19	AHR	0	0	0.0322166	0	0	0	0	0	0	0	0	0	0	0	0	0	0.368717	0.400934
				19	TRPS1	0	0	0	0	0	0	0	0	0	0	0.179338	0	0	0.218353	0	0	0	0.397691
				19	FOXP1	0	0	0	0	0	0	0	0	0	0.392455	0	0	0	0	0	0	0	0.392455
				19	KLF5	0	0	0	0	0	0.074026	0.0743057	0.123734	0	0	0	0	0	0	0	0	0	0.272065
				19	ETS1	0	0	0	0	0	0	0	0	0	0	0	0	0	0	0	0	0.240298	0.240298
				19	BACH1	0	0	0	0	0	0	0	0	0	0	0	0	0	0	0.218615	0	0	0.218615
				19	RUNX2	0	0	0	0	0	0	0	0	0	0	0	0	0	0	0.201824	0	0	0.201824
				19	NFKB1	0	0	0	0	0	0	0	0	0.0175601	0	0	0	0	0	0.18132	0	0	0.19888
				19	TBX19	0	0	0	0	0	0	0	0	0	0	0	0	0	0	0	0	0.190134	0.190134
				19	NPAS2	0	0	0	0	0	0	0	0	0	0	0	0	0	0	0.125999	0	0	0.125999
				12	PBX3	0	0	0	0	0	0	0	0	0	0.29576	0.00542845	0	0.0315037	0.544401	0.127045	1	0	2.00414
				12	BCL6	0	0	0	0	0	0	0	0	0	0	0.00542845	0.317454	0.0315037	0.111838	0.198952	0.151472	0.228267	1.04492
				12	EPAS1	0	0	0.226269	0	0	0	0	0	0	0	0	0	0	0.483635	0.184413	0	0.0674831	0.9618
				12	TRPS1	0	0	0	0	0	0	0	0	0	0	0.280986	0	0	0.342113	0.0228743	0	0.26769	0.913663
				12	RORA	0	0	0	0	0	0	0	0	0	0	0.164879	0.164702	0.248825	0.237188	0.0436789	0	0	0.859273
				12	GLI3	0	0	0	0	0	0	0	0.122641	0.0500997	0.0467915	0.134736	0	0	0.333947	0	0	0.0816342	0.76985
				12	PPARD	0	0	0	0	0	0	0	0	0	0.591519	0	0	0	0	0	0	0	0.591519
				12	AHR	0	0	0.0430377	0	0	0	0	0	0	0	0	0	0	0	0.0828683	0	0.395889	0.521795
				12	SOX5	0	0	0.15659	0	0.168869	0.0395607	0	0	0	0	0.154993	0	0	0	0	0	0	0.520012
				12	FOXP1	0	0	0	0	0	0	0	0	0	0.353889	0	0	0	0	0	0	0	0.353889
				12	ESR1	0	0	0	0	0	0	0	0	0	0.29576	0	0	0	0	0	0	0	0.29576
				12	MEF2A	0	0	0	0	0	0	0	0	0	0.29576	0	0	0	0	0	0	0	0.29576
				12	ARID5B	0	0	0	0	0	0	0	0	0	0	0	0	0	0.170225	0.125051	0	0	0.295276
				12	FOSL2	0	0	0	0	0	0	0	0	0	0	0	0	0	0	0.223512	0	0.0235323	0.247044
				12	MAF	0	0	0	0	0	0	0	0	0	0	0	0	0	0	0	0	0.222698	0.222698
				12	FOXP2	0	0	0	0	0	0	0	0	0	0	0	0	0	0	0	0.181803	0	0.181803
				12	SMAD3	0	0	0	0	0	0	0	0	0	0	0	0	0	0.170225	0.00721658	0	0	0.177441
				12	SREBF1	0	0	0	0	0	0	0	0	0	0	0	0	0	0	0	0	0.17514	0.17514
				12	ARID3A	0	0	0	0	0	0	0	0	0	0	0	0	0	0	0.139282	0	0	0.139282
				12	ATF1	0	0	0	0	0	0	0	0	0	0	0	0	0	0	0.0517012	0	0	0.0517012
				11	JUN	0	0	0.191998	0	0	0	0	0.457951	0.03313	0.0309423	0.0890982	0.108906	0	0.125178	0.611968	0.142102	0.931388	2.72266
				11	EGR1	0	0.094963	0	0.0183359	0	0.00320197	0	0.0811005	1	0.0309423	0.0890982	0.128782	0	0	0.281345	0.142102	0.584952	2.45482
				11	ATF3	0	0.0659744	0.0515069	0.0422222	0	0	0	0	0	0.00503497	0.0347035	0.200891	0	0.280904	0.433507	0	0.515843	1.63059
				11	BHLHE40	0	0	0.191998	0	0	0	0	0	0.483435	0	0	0	0	0.0808542	0.297882	0	0.366051	1.42022
				11	RELB	0	0.00817696	0	0	0.0319077	0	0	0	0.0411144	0	0.0295524	0.0168772	0	0.0247795	0.387502	0.142102	0.690963	1.37297
				11	JUNB	0	0	0	0	0	0	0	0	0	0	0	0	0	0	0.287522	0.142102	0.723322	1.15295
				11	NFKB1	0	0	0	0	0	0	0	0	0.0411144	0	0	0	0	0.220235	0.519635	0.142102	0.214147	1.13723
				11	HES1	0	0	0	0	0	0	0	0.0811005	0.03313	0.0309423	0.0940176	0.128782	0.0285493	0	0.213886	0	0.522709	1.13312
				11	BCL6	0	0	0	0	0	0	0	0	0	0	0	0.19713	0	0	0.280904	0.142102	0.472068	1.0922
				11	FOSL1	0	0.00969724	0.130332	0	0.038896	0	0	0	0	0	0	0	0	0	0.468246	0	0.39508	1.04225
				11	KLF4	0	0	0	0	0	0	0	0	0	0	0	0	0	0	0.288158	0.142102	0.433048	0.863308
				11	CREB5	0	0	0	0	0	0	0	0.753701	0	0	0	0	0	0.0886476	0	0	0	0.842349
				11	DDIT3	0	0	0	0	0	0	0	0	0	0	0.0915941	0.200891	0	0.273439	0	0	0.257921	0.823845
				11	MYC	0	0	0	0	0.0229976	0.0590004	0	0	0.334934	0	0.0358024	0	0	0	0.186691	0	0.151904	0.791329
				11	FOSL2	0	0	0	0	0	0	0	0	0.0411144	0	0	0	0	0	0.673516	0	0	0.71463
				11	NFIL3	0	0	0	0	0	0	0	0	0	0	0.0615898	0	0	0	0	0	0.496441	0.55803
				11	HIF1A	0	0	0	0	0	0	0	0	0	0	0.00491938	0	0.0285493	0.362591	0	0	0.151904	0.547964
				11	NFKB2	0	0	0	0	0	0	0	0	0	0	0	0	0	0.0325402	0.114232	0.142102	0.214147	0.503022
				11	FOS	0	0	0	0	0	0	0	0	0	0	0	0	0	0	0.201993	0	0.257921	0.459915
				11	JUND	0	0	0	0	0	0	0	0	0	0	0	0	0	0	0.201993	0	0.205633	0.407626
				11	MAFK	0	0.00969724	0.130332	0	0.038896	0	0	0	0	0	0	0	0	0	0.201993	0	0	0.380919
				11	RARA	0	0	0.253218	0	0	0	0	0	0	0.00503497	0.00469919	0	0	0	0.0265644	0	0	0.289517
				11	EPAS1	0	0	0	0	0	0	0	0	0	0	0	0	0	0.270952	0	0	0	0.270952
				11	RELA	0	0	0	0	0	0	0	0	0	0	0	0	0	0	0	0	0.257921	0.257921
				11	SREBF1	0	0	0	0	0	0	0	0	0	0	0	0	0	0	0	0	0.257921	0.257921
				11	ZBTB7B	0	0	0	0	0	0	0	0	0	0	0	0	0	0	0	0	0.251253	0.251253
				11	HES5	0	0	0	0	0.0689963	0	0	0	0	0	0	0	0	0	0	0	0.151904	0.2209
				11	CEBPD	0	0	0	0	0	0	0	0	0	0	0	0	0	0	0	0	0.218901	0.218901
				11	ARID3A	0	0	0	0	0	0	0	0	0	0	0	0	0	0	0.21754	0	0	0.21754
				11	NR4A2	0	0	0	0	0	0	0	0	0	0	0	0	0	0	0.217266	0	0	0.217266
				11	ARID5B	0	0	0	0	0	0	0	0	0	0	0	0	0	0	0.217266	0	0	0.217266
				11	MAFF	0	0	0	0	0	0	0	0	0	0	0	0	0	0	0.201993	0	0	0.201993
				11	NFATC2	0	0	0	0	0	0	0	0	0	0	0	0	0	0	0.19518	0	0	0.19518
				11	ETS1	0.00327394	0	0	0	0	0	0	0	0	0	0	0	0	0	0	0	0.137158	0.140432
				11	XBP1	0	0	0	0	0	0	0	0	0	0	0	0	0	0	0.0982095	0	0	0.0982095
				11	AHR	0	0	0.0327576	0	0	0	0	0	0	0	0	0	0	0	0.0208597	0	0	0.0536173

### Sheet: D_TFs_repressing_alternate_topi
(D) TFs repressing alternate topics
Values shown denote the repressive strength of a TF in a given topic towards the TRs of an alternate topic.
						States where topic is active
				Proliferative
				Gliosis-Hypoxia
				AC-like
				OPC-NPC-like
				Neuronal-like
State of activity				Topic where TF is active	TF	Targeted topic																	Total effect against other topics
						37	24	41	49	29	36	34	2	25	7	9	44	20	33	19	12	11
				37	NR3C2	0	0	0	0	1	0.918819	0.505469	0.918819	0	0	0.159226	0.862133	0	0.950101	0	0	0	5.31457
				37	TET3	0	0	0.451982	0	0	0.0796831	0	0	0.330632	0	0.644372	0.862133	0	0.950101	0	0	0	3.3189
				37	ST18	1	0.187067	0	0.196862	0.9788	0	0	0	0	0	0.51616	0	0	0	0	0	0	2.87889
				37	MYT1L	0	0	0	0	0	0	0	0	0	0	0	1	0	0.70104	0	0	0.313294	2.01433
				37	POU2F2	0	0	0	0	0	0	0	0	0	0	0	0	0.800966	0	0.515909	0	0.313295	1.63017
				37	NPAS2	0	0	0	0	0.798858	0	0	0	0	0	0	0	0	0	0.0858961	0	0.313295	1.19805
				37	TFDP2	0	0	0	0	0	0	0	0	0	0	0	0	0	0	0.064343	0	1	1.06434
				37	KLF12	0	0	0	0	0	0	0	0	0	0	0	0	0	0	0.064343	0	0.392989	0.457332
				37	PKNOX2	0	0	0	0	0	0	0	0	0	0	0	0	0	0	0.064343	0	0.392989	0.457332
				24	MYT1L	0	0.0430097	0.0234476	0.0213362	0	1	1	1	0	0	0.876619	0.695016	0	0.701245	0	0	0.199586	5.56026
				24	POU2F2	0	0.0430097	0.0234476	0.0213362	0	1	0.550128	1	0	0	0.112864	0.611104	0	0.675871	0	0	0	4.03776
				24	BACH2	0	0.0779566	0	0	0.296434	0	0	0	0	0	0.213353	0.0985347	0	0.943212	0.29849	1	0.749264	3.67724
				24	SOX4	0	0	0	0	0	0	0	0	0	0	0	0	0	0.82608	0.29849	1	0.939338	3.06391
				24	BCL11B	0	0.0430097	0.0234476	0.0213362	0	0	0	0	0	0	0.0878047	0	0.769548	0.00241264	0.361874	0	0.902907	2.21234
				24	SOX11	0	0	0	0	0	0	0	0	0	0.578469	0	0	0	0.807713	0	0	0.267615	1.6538
				24	PKNOX2	0	0	0	0	0	0	0	0	0	0.578469	0.0463265	0	0	0.384007	0.61767	0	0	1.62647
				24	BCL11A	0	0	0	0	0	0	0	0	0	0	0	0.868211	0	0	0.0684343	0	0.667575	1.60422
				24	ST18	0	0.0430097	0.0234476	0.0213362	0	0	0	0	0	0	0.112864	0.611104	0	0.675871	0.0613611	0	0	1.54899
				24	TET3	0	0	0	0	0	0	0	0	0	0	0.112864	0.611104	0	0.673458	0	0	0	1.39743
				24	AR	0	0	0	0	0	0	0	0	0	0	0	0	0	0.807713	0.258064	0	0.284012	1.34979
				24	TFDP2	0	0	0	0	0	0	0	0	0	0	0	0	0	0	0.180727	0.349828	0.812307	1.34286
				24	FOXP1	0	0.0430097	0.0234476	0.0213362	0	0	0	0.594724	0	0	0	0	0	0.121378	0	0	0	0.803896
				24	KLF12	0	0	0	0	0	0	0	0	0	0	0	0	0	0	0.0684343	0	0.417978	0.486412
				24	TET1	0	0	0	0	0	0	0	0	0	0	0	0	0	0	0.456713	0	0	0.456713
				24	PBX1	0	0	0	0	0	0	0	0	0	0	0	0	0	0	0.391992	0	0	0.391992
				24	NFKB1	0	0.0430097	0.0234476	0.0213362	0	0	0	0	0	0	0	0	0	0.00241264	0	0	0	0.0902061
				41	EBF1	0	0	0	0	0	0	0	0	0	0.963675	0	0	0.731563	0	0.392753	0	0	2.08799
				41	ETV6	0	0.465288	0	0	0	0	0	0	0	0	0	0	0.731563	0	0.392753	0	0	1.5896
				41	LEF1	0	0	0	0	0	0	0	0	0	0	0.0943607	0	0.827007	0	0	0	0	0.921368
				41	AHR	0	0	0	0	0	0	0	0	0	0	0.671842	0	0	0.132952	0	0	0	0.804794
				41	MEIS1	0	0	0	0	0	0	0	0	0	0	0	0	0	0.709968	0	0	0	0.709968
				41	SOX5	0	0	0	0	0	0	0	0	0.499124	0	0	0	0	0	0.0330998	0	0	0.532224
				41	MEF2C	0	0.271379	0	0.0406171	0	0	0	0	0	0	0	0	0	0	0	0	0	0.311996
				41	EGR1	0	0	0	0	0	0	0	0	0	0	0	0	0	0	0	0	0.306345	0.306345
				41	KLF12	0	0	0	0	0	0	0	0	0	0	0	0	0	0	0	0	0.229396	0.229396
				49	MEIS1	0	0	0	0	0	0	0	0	0	0	0.747128	0	0	0	0.350961	0	0.186834	1.28492
				49	BCL11B	0	0	0	0	0	0	0	0	0	0	0.114099	0	1	0	0	0	0	1.1141
				49	SOX5	0	0	0	0	0	0	0	0	0	0	0	0	0	0.681859	0	0	0.313293	0.995153
				49	AR	0	0	0	0	0	0	0	0	0	0	0	0	0	0.681859	0	0	0.313293	0.995153
				49	MXI1	0	0	0	0	0	0	0	0	0	0	0.605229	0	0	0	0	0	0.295748	0.900977
				49	PRRX1	0	0	0	0	0	0	0	0	0	0	0	0	0	0	0.284671	0	0.313294	0.597965
				49	ETV6	0	0	0	0	0	0	0	0	0	0	0	0	0	0	0.25648	0	0.133246	0.389726
				49	KLF12	0	0	0	0	0	0	0	0	0	0	0	0	0	0	0.38321	0	0	0.38321
				49	SOX4	0	0	0	0	0	0	0	0	0	0	0	0	0	0	0	0	0.313293	0.313293
				49	SOX11	0	0	0	0	0	0	0	0	0	0	0	0	0	0	0	0	0.307856	0.307856
				49	PBX1	0	0	0	0	0	0	0	0	0	0	0.115199	0	0	0	0	0	0	0.115199
				49	ARX	0	0	0	0	0	0	0	0	0	0	0	0	0	0	0.0184831	0	0.0674145	0.0858976
				29	RUNX1	0.137595	0	0.942719	0	0	0	0	0	0.17156	0	0	0	0	0	0	0	0	1.25188
				29	AHR	0	0	0	0	0	0	0	0	0	0	0.627958	0	0	0	0	0	0	0.627958
				29	STAT1	0	0.351709	0	0	0	0	0	0	0	0	0	0	0	0	0	0	0	0.351709
				29	TRPS1	0	0	0	0	0.334554	0	0	0	0	0	0	0	0	0	0	0	0	0.334554
				29	THRB	0	0	0	0	0	0	0	0	0	0	0	0	0	0	0.0947002	0	0.104222	0.198922
				29	MEIS1	0	0	0	0	0	0	0	0	0	0	0	0	0	0	0.0947002	0	0.104222	0.198922
				29	PBX3	0	0	0	0	0	0	0	0	0	0	0	0	0	0	0.192243	0	0	0.192243
				29	LEF1	0	0	0	0	0	0.180241	0	0	0	0	0	0	0	0	0	0	0	0.180241
				36	TFDP2	0	0	0	0	0	0	0	0	0	0.838014	0	0	0	0.754363	0	0	0.765534	2.35791
				36	RBPJ	0	0	0	0	0	0	0	0	1	0	0	0	0	0.66184	0	0	0.226786	1.88863
				36	SOX4	0	0	0	0	0	0	0	0	0	0	0.11373	0.615791	0	0.678623	0	0	0	1.40814
				36	FOXP2	0	0	0	0	0	0	0	0	0	0	0	0	0	0	0.160062	0.309826	0.265188	0.735076
				36	KLF12	0	0	0	0	0	0	0	0	0	0	0	0	0	0	0.406875	0	0	0.406875
				36	ASCL1	0	0	0	0	0	0	0	0	0	0	0	0	0	0	0.406875	0	0	0.406875
				36	SOX11	0	0	0	0	0	0	0	0	0	0	0	0	0	0	0	0	0.299681	0.299681
				36	FOXP1	0	0	0	0	0.233208	0	0	0	0	0	0	0	0	0	0	0	0	0.233208
				34	RARB	0	0	0	0	0	0.391987	0.215643	0.391987	0	1	0	0	0	0.703706	0.579257	0	0.537054	3.81963
				34	SOX5	0	0	0	0	0	0	0	0	0	0	0	0	0	0.646254	0	0	0	0.646254
				34	SOX6	0	0	0.0214895	0	0	0	0	0	0	0	0	0	0	0	0.0110736	0	0.247678	0.280241
				34	KLF12	0	0	0	0	0	0	0	0	0	0	0	0	0	0	0	0	0.203087	0.203087
				34	TCF7L1	0	0	0	0	0	0	0	0	0	0	0	0	0	0	0.0941178	0	0.103581	0.197699
				34	THRB	0	0	0	0	0	0	0	0	0	0	0	0	0	0	0.0941178	0	0.103581	0.197699
				34	ETV1	0	0	0	0	0	0	0	0	0	0	0	0	0	0	0.0941178	0	0.103581	0.197699
				34	BCL6	0	0	0	0	0	0	0	0	0	0	0	0	0	0	0.0941178	0	0.103581	0.197699
				34	RBPJ	0	0	0	0	0	0	0	0	0	0	0	0	0	0.157374	0	0	0	0.157374
				2	SOX10	0	0.826567	0.450619	0.410042	0	0.0611781	0	0	0	0	0.265181	0	0	0.0463665	0.124568	0	0	2.18452
				2	OLIG1	0	0	0	0	0	0	0	0	0	0	0	0	0	0.879898	1	0	0	1.8799
				2	ST18	0	0.826567	0.450619	0.410042	0	0	0	0	0	0	0	0	0	0.0463665	0	0	0	1.73359
				2	RBPJ	0	0	0	0	0	0	0	0	0	0	0	0	0	1	0.554165	0	0	1.55417
				2	TFDP2	0	0	0	0	0	0	0	0	0	0	0	0	0	0	0.717753	0.357617	0.306093	1.38146
				2	RARB	0	0	0	0	0	0	0	0	0.556513	0	0	0	0	0.273198	0	0	0.229298	1.05901
				2	PKNOX2	0	0	0	0	0	0	0	0	0.556513	0	0	0	0	0	0	0	0	0.556513
				2	SOX5	0	0	0	0	0	0	0	0	0	0	0	0	0	0	0	0	0.229298	0.229298
				2	SOX6	0	0	0	0	0	0	0	0	0	0	0	0	0	0	0	0	0.229298	0.229298
				25	AHR	0	0	0	0.89201	0	0	0	0	0	0	0.598487	0	0	0	0	0	0	1.4905
				25	PBX3	0	0.403918	0	0	0	0	0	0	0	0	0	0	0	0	0	0	0	0.403918
				25	IKZF2	0	0.403918	0	0	0	0	0	0	0	0	0	0	0	0	0	0	0	0.403918
				25	BCL6	0	0.403918	0	0	0	0	0	0	0	0	0	0	0	0	0	0	0	0.403918
				25	TRPS1	0	0	0	0	0.259498	0	0	0	0	0	0	0	0	0	0	0	0	0.259498
				25	CREB5	0	0	0	0	0	0	0	0	0	0	0	0	0	0	0	0	0.217629	0.217629
				7	ETV5	0	0.162609	0.517031	0	0.61833	0.0911512	0	0	0	0	1	0.205533	0	0.244325	0	0	0.211095	3.05008
				7	IKZF2	0	0.10655	1	0	0.416469	0	0	0	0	0.150322	0.214558	0	0	0	0	0	0	1.8879
				7	TRPS1	0	0.506677	0	0	0	0	0	0	0	0.150322	0.214558	0.410433	0	0	0	0	0	1.28199
				7	STAT1	0	0	0.517031	0	0	0.0911512	0	0	0	0	0.554968	0	0	0	0	0	0	1.16315
				7	ARID5B	0	0	0.517031	0	0	0.0911512	0	0	0	0	0.554968	0	0	0	0	0	0	1.16315
				7	FOXP1	0.691193	0	0	0	0	0	0	0	0	0	0	0	0	0	0	0	0	0.691193
				7	HNF4G	0	0.506677	0	0	0	0	0	0	0	0	0	0	0	0	0	0	0	0.506677
				7	ELF1	0	0.506677	0	0	0	0	0	0	0	0	0	0	0	0	0	0	0	0.506677
				9	ESR2	0	0	0	0	0	0	0	0	0	0	0	0.42302	0.435068	0	0	0	0	0.858088
				9	TRPS1	0	0.0464185	0	0.0898203	0.236658	0	0	0	0	0	0	0	0	0	0	0	0	0.372896
				9	CREM	0	0	0	0	0.0272903	0.0350104	0	0	0.190074	0	0	0	0	0	0	0	0	0.252375
				9	PRRX1	0	0.0464185	0	0.0898203	0	0	0	0	0	0	0	0	0	0	0	0	0	0.136239
				9	MEOX2	0	0.0464185	0	0.0898203	0	0	0	0	0	0	0	0	0	0	0	0	0	0.136239
				9	SOX5	0	0	0	0	0	0	0	0	0	0	0	0	0	0.127861	0	0	0	0.127861
				44	HIF1A	0	0.224736	0	0	0	0	0	0	0	0	0	0	0	0	0	0	0	0.224736
				20	TFCP2L1	0.836911	0.0679908	0	0.131563	0	0	0	0	0	0	0	0	0	0	0	0	0	1.03647
				20	RORA	0.836911	0	0	0	0	0	0	0	0	0	0	0	0	0	0	0	0.189528	1.02644
				20	IKZF2	0	0.0679908	0	0.131563	0	0	0	0.155983	0.101859	0.101082	0.445128	0	0	0	0	0	0	1.00361
				20	STAT1	0	0	0.127416	0	0	0.503704	0	0	0	0	0	0	0	0	0.0656581	0	0.264394	0.961172
				20	NR3C2	0	0	0	0	0	0	0.0354288	0	0	0	0	0	0	0.862919	0	0	0	0.898348
				20	RORB	0	0	0	0	0	0	0.0354288	0	0	0	0	0	0	0.862919	0	0	0	0.898348
				20	FOXO1	0.836911	0	0	0	0	0	0	0	0	0	0	0	0	0	0	0	0	0.836911
				20	NFIA	0.836911	0	0	0	0	0	0	0	0	0	0	0	0	0	0	0	0	0.836911
				20	THRB	0	0	0	0	0	0	0	0	0	0	0	0	0	0	0.329246	0	0.071938	0.401184
				33	FOXO1	0	0.518129	0	0	0.262497	0	0	0	0	0	0	0	0	0	0	0.467173	0	1.2478
				33	TRPS1	0	0	0	0	0.776952	0	0	0	0	0	0	0	0	0	0	0	0	0.776952
				33	MEF2A	0	0	0	0	0.0401986	0.0515702	0	0	0.279979	0	0.0486312	0	0	0	0	0	0	0.420379
				33	NR3C2	0	0	0	0	0.0401986	0.0515702	0	0	0.279979	0	0.0486312	0	0	0	0	0	0	0.420379
				33	CREB5	0	0	0	0	0	0	0.285063	0	0	0	0	0	0	0	0	0	0	0.285063
				33	SOX5	0	0	0	0	0	0	0	0	0	0.17253	0	0	0	0	0	0	0	0.17253
				19	FOXO1	0.76376	0.878249	0.478794	0.435681	0.285599	0	0	0	0	0	0	0	0	0.0492656	0	0.508288	0	3.39964
				19	FOXP1	0	0	0	0	0	0	0	0.22872	0.149357	0.148218	0.652697	0	0	0	0	0	0	1.17899
				19	ARID5B	0	0	0	0	0.285599	0	0	0	0	0	0	0	0	0	0	0.508288	0	0.793887
				19	NFATC2	0	0	0	0	0	0	0	0	0	0	0	0	0	0.6595	0	0	0	0.6595
				19	PPARD	0	0	0	0	0	0	0	0	0	0	0	0	0	0.6595	0	0	0	0.6595
				19	ETS1	0	0	0	0	0	0	0	0	0	0	0	0	0	0.6595	0	0	0	0.6595
				19	RELB	0	0	0	0	0	0.503449	0	0	0	0	0	0	0	0	0	0	0	0.503449
				19	TRPS1	0	0	0	0	0	0	0	0	0	0	0	0.419949	0	0	0	0	0	0.419949
				19	PRRX1	0	0	0	0	0	0	0	0	0	0	0	0	0	0	0	0	0.0909902	0.0909902
				19	THRB	0	0	0	0	0	0	0	0	0	0	0	0	0	0	0	0	0.0822766	0.0822766
				12	FOXP2	0	0	0	0	0	0	0	0	0	0	0	0	0	0.615878	0.506962	0	0	1.12284
				12	AHR	0	0	0	1	0	0	0	0	0	0	0	0	0	0	0	0	0	1
				12	MXI1	0	0	0	0	0	0	0	0	0	0	0	0	0	0	0.360405	0	0	0.360405
				12	GLI3	0	0	0	0	0	0	0	0	0	0	0	0	0	0	0.360405	0	0	0.360405
				12	THRB	0	0	0	0	0	0	0	0	0.261816	0	0	0	0	0	0	0	0	0.261816
				12	PBX3	0	0	0	0	0	0	0	0	0	0	0	0	0	0	0.252726	0	0	0.252726
				12	MEF2C	0	0	0	0	0	0	0	0	0	0	0	0	0	0	0.0652375	0	0	0.0652375
				11	HIF1A	0	1	0.545169	0.496079	0	0	0	0	0	0	0	0	0	0.0560953	0	0	0	2.09734
				11	MAFF	0	0	0	0	0.723001	0	0	0	0	0	0.861618	0	0	0	0.404742	0	0	1.98936
				11	RELB	0	0	0	0	0.723001	0.497021	0	0	0	0	0	0	0	0	0	0	0	1.22002
				11	NFIL3	0	0.199244	0	0	0	0	0	0	0	0	0	0	0	0.425136	0.349951	0	0	0.974331
				11	CEBPB	0	0	0	0	0	0	0	0	0	0	0	0	0	0.299965	0.4914	0	0	0.791365
				11	JUNB	0	0	0	0	0.265565	0	0	0	0	0	0	0	0	0	0	0.472633	0	0.738199
				11	JUND	0	0	0	0	0.265565	0	0	0	0	0	0	0	0	0	0	0.472633	0	0.738199
				11	FOSL2	0	0	0	0	0.265565	0	0	0	0	0	0	0	0	0	0	0.472633	0	0.738199
				11	ARID5B	0	0	0	0	0.265565	0	0	0	0	0	0	0	0	0	0	0.472633	0	0.738199
				11	MAF	0	0	0	0	0.265565	0	0	0	0	0	0	0	0	0	0	0.472633	0	0.738199
				11	MEF2A	0	0	0	0	0.723001	0	0	0	0	0	0	0	0	0	0	0	0	0.723001
				11	IRF1	0	0.199244	0	0	0	0.439607	0	0	0	0	0	0	0	0	0	0	0	0.638852

### Sheet: E_State transitions
		State transition potential							State repression potential							Net state transition potential
		Target state							Target state							Target state
		Neuronal-like	OPC-NPC-like	AC-like	Gliosis-Hypoxia	Proliferative			Neuronal-like	OPC-NPC-like	AC-like	Gliosis-Hypoxia	Proliferative			Neuronal-like	OPC-NPC-like	AC-like	Gliosis-Hypoxia	Proliferative
Source state	Neuronal-like	1	0.110121	0.181889	0.241256	0.354346		Neuronal-like	0.0333852	0.41618	0.346432	0.488654	0.154417		Neuronal-like	1	-0.32984	-0.17157	-0.27782	0.208064
	OPC-NPC-like	0.741469	1	0.388243	0.313146	0.64786		OPC-NPC-like	0.0625313	0.0720997	0.0201898	0.234129	0.207877		OPC-NPC-like	0.702387	1	0.383773	0.0887327	0.457886
	AC-like	0.157044	0.437193	1	0.60075	1		AC-like	0.0375483	0.0303801	0.0409595	0.0196621	0.0391003		AC-like	0.123623	0.438423	1	0.652542	1
	Gliosis-Hypoxia	0.0425607	0.0814653	0.190417	1	0.433709		Gliosis-Hypoxia	0.055161	0.0478631	0.0172321	0.109501	0.0402632		Gliosis-Hypoxia	-0.0130354	0.0362132	0.180581	1	0.409455
	Proliferative	0.449213	0.436044	0.346226	0.702894	0.976456		Proliferative	0.0360397	0.0163361	0.0658749	0.0901857	0.073919		Proliferative	0.427444	0.45232	0.292324	0.688051	0.939262
