## Supplementary methods, extended data figures and supplementary tables for "Decoding Plasticity Regulators and Transition Trajectories in Glioblastoma with Single-cell Multiomics": Supp_Tab_5.xlsx

### Sheet: A_temporal_coactivation_topics
(A) Temporal co-activation of topics. Values show average cosine similarity between temporal activity of pairs of topics across clones. Rows denote preceding topics. Columns denote preceded topics.
	37	24	41	49	36	34	2	25	29	7	9	44	20	33	19	12	11
37	1	0.644482	0.299747	0.0499216	0.342196	0.0289606	0.00344958	0.00467076	0.00185621	0	0.0277551	0.0338682	0.00680733	0	0.0260367	0	0.0261761
24	0.613262	1	0.562737	0.277148	0.431562	0.0571638	0	0	0	0	0.0794561	0.0498503	0.026238	0	0.0407568	0	0
41	0.0521966	0.267289	1	0.371694	0.315778	0.497489	0.278013	0.345514	0.655691	0	0.547888	0.138787	0	0.185385	0.307955	0.0330696	0
49	0.0336804	0.338269	0.421968	1	0.469617	0.164456	0.0176363	0	0.0618624	0	0.41143	0.0973504	0.0457577	0	0.131624	0	0
36	0	0.642481	0	0.361924	1	0.642812	0.42291	0.203503	0.17906	0	0.32873	0.188694	0.105701	0.222432	0.0212355	0.0258847	0
34	0	0.134377	0.403302	0.44114	0.601272	1	0.48594	0.227005	0.74782	0	0.415294	0.250141	0.212143	0.21324	0.0495854	0.0462511	0
2	0	0.0630469	0.104278	0.0587031	0.226651	0.428461	1	0.264295	0.254708	0	0.140136	0.0558503	0	0.0253486	0.0218203	0.0044116	0
25	0	0.0920099	0.286469	0.208257	0.228179	0.638453	0.363702	1	0.594063	0	0.475888	0.340944	0.0359493	0.0683731	0.406419	0.0740179	0
29	0	0.0952075	0.754585	0.549883	0.269483	0.64883	0.285612	0.327135	1	0	0.547418	0.142772	0.094989	0.413586	0.383269	0.0228643	0
7	0.00268864	0.00822923	0	0.302916	0.0801854	0.394189	0	0	0.548496	1	0.686703	0.299105	0.557578	0.371472	0.337804	0	0
9	0	0	0	0	0	0.596402	0	0	0.68096	0	1	0.480828	0.731194	0.654012	0.510096	0	0
44	0.0023798	0.11647	0	0.13852	0.146088	0.245523	0.0841019	0.104375	0.117903	0	0.397481	1	0.41242	0.0656885	0.166379	0	0
20	0	0.0236703	0	0.038592	0.031639	0.353292	0.0126672	0.0244666	0.397916	0	0.685242	0.619576	1	0.440114	0.178016	0	0
33	0	0	0	0	0	0	0	0	0.118225	0	0.788729	0.252393	0.102958	1	0.602008	0	0
19	0	0	0	0	0	0.0083781	0	0	0.0612599	0	0.560545	0.261107	0.102193	0.51068	1	0.149444	0
12	0	0.124025	0	0.128732	0.130105	0.2009	0.0477791	0.130882	0.244522	0	0.329645	0.271514	0.305925	0.205658	0.537571	1	0
11	0	0.0548197	0.08202	0.0668471	0.0615828	0.0980708	0.0291839	0.0657479	0.319702	0	0.34354	0.258218	0.203637	0.358707	0.595787	0	1

### Sheet: B_state_cooccurence
(B) Temporal overlap between states. Values show the weighted average of temporal co-activation of all topics active in a state and all topics active in an alternate state. The proportional activation of each topic in a state was used as weight for this average.
	Neuronal-like	OPC-NPC-like	AC-like	Gliosis-Hypoxia	Proliferative
Neuronal-like	0.636892	0.140912	0.0611509	0.0515718	0.225556
OPC-NPC-like	0.192002	0.638828	0.171713	0.0543454	0.339298
AC-like	0.0214079	0.233794	0.602838	0.227299	0.390406
Gliosis-Hypoxia	0.0238291	0.0428331	0.218524	0.559216	0.25616
Proliferative	0.140294	0.293453	0.303947	0.209197	0.458281
