## Supplementary methods, extended data figures and supplementary tables for "Decoding Plasticity Regulators and Transition Trajectories in Glioblastoma with Single-cell Multiomics": Supp_Tab_8.xlsx

### Sheet: A_Plasmids
A) Plasmids used in this study
Plasmid	Construct Insert	Insert Sequence (5’-3’)
pLVX-puro (Takara Bio #PT4002-5)	Puromycin	N.A
pLVX-puro_hsMYT1L (this study)	MYT1L, Puromycin	NM_015025.2 (cDNA)
pLIX-puro (Addgene #41395)	Puromycin	N.A
phMYT1L-N174 (Addgene #66809)	MYT1L	NM_015025.2 (cDNA)
pLIX-hsMYT1L (this study)	MYT1L, Puromycin	NM_015025.2 (cDNA)
pLIX-FLAG-NLS-MYT1L-DBD (this study)	MYT1L-DBD	UniProtKB - Q9UL68 (MYT1L HUMAN), aa409-620
pLIX_hsMYT1LDBD_VP64-C-term (this study)	MYT1L-DBD-VP64	VP64: ATGGGTTCCGGACGGGCTGACGCATTGGACGATTTTGATCTGGATATGCTGGGAAGTGACGCCCTCGATGATTTTGACCTTGACATGCTTGGTTCGGATGCCCTTGATGACTTTGACCTCGACATGCTCGGCAGTGACGCCCTTGATGATTTCGACCTGGACATGCTGATTAAC
pLIX_hsMYT1LDBD_EnR-C-term (this study)	MYT1L-DBD-EnR	EnR:ATGGACTACAAGGACGACGATGACAAGCCAAAGAAGAAGCGTAAGGTAATGGCCCTGGAGGATCGCTGCAGCCCACAGTCAGCGCCCAGCCCCATTACCCTACAAATGCAGCATCTTCACCACCAGCAACAGCAGCAGCAGCAACAGCAGCAGCAAATGCAGCACCTCCACCAGCTGCAGCAACTGCAGCAGTTGCACCAACAGCAACTGGCCGCCGGTGTCTTCCACCATCCGGCAATGGCCTTCGATGCCGCTGCAGCCGCCGCTGCTGCAGCTGCTGCTGCGGCCGCCCACGCTCATGCTGCTGCACTGCAGCAGCGCCTCAGTGGCAGTGGATCGCCCGCATCCTGCTCCACGCCCGCCTCGTCCACGCCGCTGACCATCAAGGAGGAGGA…
lentiCRISPRv2 (Addgene #52961)	Puromycin	N.A
lentiCRISPRv2-gMYT1L (this study)	MYT1L gRNA	TGGCAAACACTCTCGACCGG
lentiCRISPRv2-B3 (this study)	B3-non-target	AGGTCAAGCCGACCTCGAAC
pSicoR-PGK-puro (Addgene #12084)	Puromycin	N.A
pSicoR-PGK-puro_shCtrl (this study)	sh-Non-target-control	see Tab B
pSicoR-PGK-puro_shMYT1L (this study)	shMYT1L	see Tab B
pMDLg/pRRE (Addgene #12251)	Gag and Pol	N/A
pRSV-Rev (Addgene #12253)	Rev	N/A
pCMV-VSV-G (Addgene #8454)	VSVG	N/A

### Sheet: B_Oligos
B) Oligonucleotides used in this study
qPCR primers
PCR	Forward Primer (5’-3’)	Reverse Primer (5’-3’)	Reference Sequence NCBI
hsMYT1L	GGGCCAGCAACGGTATAGAA	TCAGGTTGCTCTCCATCGTG	NM_015025.2
Cloning primers
Name	Insert amplified from	Plasmid cloned into	Resulting plasmid	Sequence
PCR_flag_hsMYT1L_Sal1_Fwd	phMYT1L-N174	pLIX_puro	pLIX_hsMYT1L	GCGCGTCGACGCCACCATGGACTACAAGGACGACGATGACAAGGAGGTGGACACCGAGGAG
PCR_hsMYT1L_AvrII_Rev	phMYT1L-N174	pLIX_puro	pLIX_hsMYT1L	GCGCCCTAGGTCAGACCTGAATTCCTCTCAC
PCR-fwd-VP64-C-term_AvrII	p318_TetO-FUW-linker-VP64_C- term	pLIX_puro	pLIX_VP64-C-term (intermediate plasmid)	GCGCCCTAGGATGGGTTCCGGACGGGCT
PCR-rev-VP64-C-term_BamHI	p318_TetO-FUW-linker-VP64_C- term	pLIX_puro	pLIX_VP64-C-term (intermediate plasmid)	GCGCGGATCCTCAGTTAATCAGCATGTC
PCR-fwd-PacI_NLS_hsMYT1LDBD	phMYT1L-N174	pLIX_VP64-C-term (intermediate plasmid)	pLIX_hsMYT1LDBD_VP64-C-term	GCGCTTAATTAAGCCACCATGGACTACAAGGACGACGATGACAAGCCAAAGAAGAAGCGTAAGGTAGACGACGATACCACCTCT
PCR-rev-hsMYT1LDBD_AvrII	phMYT1L-N174	pLIX_VP64-C-term (intermediate plasmid)	pLIX_hsMYT1LDBD_VP64-C-term	GCGCCCTAGGTCTGTAGCCATACTGAGG
PCR-fwd-AvrII_EnR-C-term	p285_TetO-FUW-linker-EnR_C-term	pLIX_puro	pLIX_EnR-C-term (intermediate plasmid)	GCGCCCTAGGTTAACCTGCAGGATGGCCCTGGAGGATCGC
PCR-rev-EnR-C-term_BamHI	p285_TetO-FUW-linker-EnR_C-term	pLIX_puro	pLIX_EnR-C-term (intermediate plasmid)	GCGCGGATCCTCACAGAGCAGATTTCTC
PCR-fwd-PacI_NLS_hsMYT1LDBD	phMYT1L-N174	pLIX_EnR-C-term (intermediate plasmid)	pLIX_hsMYT1LDBD_EnR-C-Term	GCGCTTAATTAAGCCACCATGGACTACAAGGACGACGATGACAAGCCAAAGAAGAAGCGTAAGGTAGACGACGATACCACCTCT
PCR-rev-hsMYT1LDBD_AvrII	phMYT1L-N174	pLIX_EnR-C-term (intermediate plasmid)	pLIX_hsMYT1LDBD_EnR-C-Term	GCGCCCTAGGTCTGTAGCCATACTGAGG
shRNA oligos
Target Transcript	Destination Vector	Forward Primer (5’-3’)		Reverse Primer (5’-3’)
Non-target control	pSico PGK GFP and puro	tcgagaaaaaaATCTCGCTTGGGCGAGAGTtctcttgaaACTCTCGCCCAAGCGAGATa		tATCTCGCTTGGGCGAGAGTttcaagagaACTCTCGCCCAAGCGAGATttttttc
MYT1L	pSico PGK GFP and puro	tcgagaaaaaaGGAAGACGATAGTGACAAAtctcttgaaTTTGTCACTATCGTCTTCCa		tGGAAGACGATAGTGACAAAttcaagagaTTTGTCACTATCGTCTTCCttttttc
ATAC-sequencing oligos
Name	Sequence	Purpose
Tn5_ME	[Phos]CTGTCTCTTATACACATCT	Used in oligoannealing/Tn5 assembly (ATAC-seq)
Tn5_R1N	TCGTCGGCAGCGTCAGATGTGTATAAGAGACAG	Used in oligoannealing/Tn5 assembly (ATAC-seq)
Tn5_R2N	GTCTCGTGGGCTCGGAGATGTGTATAAGAGACAG	Used in oligoannealing/Tn5 assembly (ATAC-seq)
P5_ATAC	AATGATACGGCGACCACCGAGATCTACACTCGTCGGCAGCGTC	Used in PCR amplification to add P5 sequencing adapter
P7_ATAC_index00X	CAAGCAGAAGACGGCATACGAGAT[i7]GTCTCGTGGGCTCGG	Used in PCR amplification to add sample index and P7 sequencing adapter

### Sheet: C_Antibodies
C_Antibodies used in this study.
Antibody Antigen	Supplier #order number (host species)	Dilutions
MYT1L	Millipore #ABE2915 (rabbit), (Mall et al., 2017)	WB: 1:1000, C&R
IgG	Sigma 12-370 (rabbit)	C&R
WB: western blot, C&R: CUT and RUN
